# Hospital outbreak of carbapenem-resistant Enterobacteriales associated with an OXA-48 plasmid carried mostly by *Escherichia coli* ST399

**DOI:** 10.1101/2020.06.15.148189

**Authors:** Alice Ledda, Martina Cummins, Liam P. Shaw, Elita Jauneikaite, Kevin Cole, Florent Lasalle, Deborah Barry, Caryn Rosmarin, Sudy Anaraki, David Wareham, Nicole Stoesser, John Paul, Rohini Manuel, Benny P Cherian, Xavier Didelot

## Abstract

A hospital outbreak of carbapenem-resistant Enterobacteriales was detected by routine surveillance. Whole genome sequencing and subsequent analysis revealed a conserved promiscuous OXA-48 carrying plasmid as the defining factor within this outbreak. Four different species of Enterobacteriales were involved in the outbreak. *Escherichia coli* ST399 accounted for 20/55 of all the isolates. Comparative genomics with publicly available *E. coli* ST399 sequence data showed that the outbreak isolates formed a unique clade. The OXA-48 plasmid identified in the outbreak differed from other known plasmids by an estimated five homologous recombination events. We estimated a lower bound to the plasmid conjugation rate to be 0.23 conjugation events per lineage per year. Our analysis suggests co-evolution between the plasmid and its main bacterial host to be a key driver of the outbreak. This is the first study to report carbapenem-resistant *E. coli* ST399 carrying OXA48 as the main cause of a plasmid-borne outbreak within a hospital setting. This study supports complementary roles for both plasmid conjugation and clonal expansion in the emergence of this outbreak.
