## Supplementary Table with Info about the samples for "Hospital outbreak of carbapenem-resistant Enterobacteriales associated with an OXA-48 plasmid carried mostly by *Escherichia coli* ST399"

### Sheet: identification
Isolate	#1 Match	%	#2 Match	%	#3 Match	%	#4 Match	%	Quality
H162880572	Escherichia coli	34	unclassified	7.01	Klebsiella oxytoca	1.08	Shigella flexneri	0.72	&#10008
H164200695	Escherichia coli	33.02	unclassified	8.57	Klebsiella oxytoca	0.94	Salmonella enterica	0.82	&#10008
H163160659	Escherichia coli	33.11	unclassified	8.23	Klebsiella oxytoca	0.93	Salmonella enterica	0.75	&#10008
H164700612	Klebsiella pneumoniae	89.5	Escherichia coli	3.07	unclassified	1.72	Enterobacter aerogenes	0.26	&#10004
H164620489	Morganella morganii	39.77	Escherichia coli	35.85	unclassified	7.74	Klebsiella pneumoniae	3.62	&#10008
H163620742	Escherichia coli	34.07	unclassified	6.98	Salmonella enterica	0.85	Shigella flexneri	0.69	&#10008
H164700611	Escherichia coli	32.92	unclassified	8.37	Klebsiella oxytoca	1.08	Salmonella enterica	0.83	&#10008
H164620488	Escherichia coli	33.3	unclassified	7.82	Klebsiella oxytoca	1	Salmonella enterica	0.77	&#10008
H170500633	Escherichia coli	33.38	unclassified	7.6	Klebsiella oxytoca	1.01	Salmonella enterica	0.76	&#10008
H170220709	Escherichia coli	33.07	unclassified	8.12	Klebsiella oxytoca	1.05	Salmonella enterica	0.87	&#10008
H170280782	Escherichia coli	33.8	unclassified	6.97	Klebsiella oxytoca	1.08	Shigella flexneri	0.62	&#10008
H164060640.2	Escherichia coli	33.19	unclassified	7.47	Klebsiella oxytoca	0.99	Salmonella enterica	0.83	&#10008
H164760589	Escherichia coli	33.07	unclassified	8.29	Klebsiella oxytoca	1.03	Salmonella enterica	0.84	&#10008
H171240657	Escherichia coli	33.34	unclassified	7.73	Klebsiella oxytoca	1.08	Salmonella enterica	0.9	&#10008
H164700609	Escherichia coli	32.93	unclassified	8.57	Klebsiella oxytoca	1.02	Salmonella enterica	0.87	&#10008
H163430575	Escherichia coli	36.38	unclassified	6.51	Enterobacteria phage mEp237	0.41	Shigella boydii	0.38	&#10008
H164620490	Escherichia coli	35.07	unclassified	6.96	Klebsiella oxytoca	0.96	Salmonella enterica	0.82	&#10008
H170360672	Escherichia coli	33.39	unclassified	6.89	Klebsiella oxytoca	1.11	Salmonella enterica	0.87	&#10008
H164760590	Escherichia coli	32.58	unclassified	10.53	Klebsiella oxytoca	1.13	Salmonella enterica	0.8	&#10008
H164820679	Escherichia coli	32.91	unclassified	7.55	Klebsiella oxytoca	1.01	Salmonella enterica	0.83	&#10008
H163320578	Escherichia coli	75.37	unclassified	3.92	Salmonella enterica	2.37	Cronobacter sakazakii	0.42	?
H164060640.1	Escherichia coli	33.1	unclassified	8.53	Klebsiella oxytoca	1.01	Salmonella enterica	0.82	&#10008
H163400591	Escherichia coli	32.98	unclassified	8.18	Klebsiella oxytoca	1.13	Salmonella enterica	0.88	&#10008
H164520421	Escherichia coli	32.79	unclassified	8.13	Klebsiella oxytoca	1.03	Salmonella enterica	0.83	&#10008
H164720552	Escherichia coli	32.88	unclassified	8.02	Klebsiella oxytoca	1.02	Salmonella enterica	0.85	&#10008
H163620740	Escherichia coli	36.04	unclassified	4.49	Enterobacteria phage P1	0.34	Shigella dysenteriae	0.07	&#10008
H164820686	Enterobacter cloacae	64.86	unclassified	13.67	Escherichia coli	5.89	Salmonella enterica	2.32	&#10008
H164340551	unclassified	67.02	Citrobacter koseri	3.39	Salmonella enterica	3.01	Escherichia coli	2.13	&#10008
H163160657	Escherichia coli	34.07	unclassified	6.54	Salmonella enterica	0.84	Shigella flexneri	0.63	&#10008
H163620741	Enterobacter cloacae	89.31	unclassified	7.3	Enterobacter asburiae	0.16	Klebsiella pneumoniae	0.08	&#10004
H164620481	Klebsiella pneumoniae	92.01	unclassified	3.45	Klebsiella variicola	0.15	Enterobacter aerogenes	0.05	&#10004
H164820678	Escherichia coli	30.71	unclassified	13.62	Klebsiella oxytoca	1.11	Salmonella enterica	0.82	&#10008
H170440638	Escherichia coli	33.29	unclassified	7.49	Klebsiella oxytoca	1	Salmonella enterica	0.83	&#10008
H164620484	Klebsiella pneumoniae	88.84	unclassified	5.61	Klebsiella variicola	0.21	Enterobacter aerogenes	0.08	&#10004
H164000680	Escherichia coli	32.97	unclassified	8.11	Klebsiella oxytoca	1	Salmonella enterica	0.83	&#10008
H164560608	Escherichia coli	33.01	unclassified	8.15	Klebsiella oxytoca	1.09	Salmonella enterica	0.83	&#10008
H164980713	Escherichia coli	19.08	unclassified	7.91	Shigella boydii	1.04	Shigella sonnei	1.01	&#10008
H164820698	Klebsiella pneumoniae	81.87	unclassified	8.87	Enterobacter cloacae	0.44	Escherichia coli	0.34	&#10004
H164680383	Klebsiella pneumoniae	84.05	unclassified	5.29	Enterococcus faecalis	1.59	Salmonella enterica	0.39	&#10004
H162880669	Escherichia coli	73.71	unclassified	4.62	Salmonella enterica	1.13	Shigella sonnei	0.45	?
H164000670	Escherichia coli	35.01	unclassified	6.53	Klebsiella oxytoca	0.93	Salmonella enterica	0.8	&#10008
H164120748.2	Escherichia coli	32.79	unclassified	8.06	Klebsiella oxytoca	1.01	Salmonella enterica	0.83	&#10008
H163900544	Escherichia coli	70.4	unclassified	3.92	Salmonella enterica	1.24	Shigella boydii	0.56	?
H163260591	Escherichia coli	32.23	unclassified	9.56	Klebsiella oxytoca	0.95	Salmonella enterica	0.78	&#10008
H170720711	Escherichia coli	41.86	unclassified	4.39	Klebsiella oxytoca	1.06	Yersinia pestis	0.5	&#10008
H164820702	Escherichia coli	32.71	unclassified	8.71	Klebsiella oxytoca	1.09	Salmonella enterica	0.84	&#10008
H164340550	unclassified	67.05	Citrobacter koseri	3.42	Salmonella enterica	2.99	Escherichia coli	2.17	&#10008
H170460335	Escherichia coli	62.34	unclassified	4.91	Escherichia fergusonii	0.71	Salmonella enterica	0.44	&#10008
H163320485	Klebsiella pneumoniae	81.93	unclassified	7.98	Klebsiella oxytoca	0.46	Escherichia coli	0.4	&#10004
H164820699	Klebsiella pneumoniae	27.83	Klebsiella variicola	18.23	unclassified	9.05	Enterobacter aerogenes	0.32	&#10008
H170720713	Escherichia coli	32.58	unclassified	9.03	Klebsiella oxytoca	1.11	Salmonella enterica	0.87	&#10008
H164700610	Escherichia coli	33.28	unclassified	7.93	Klebsiella oxytoca	0.93	Salmonella enterica	0.83	&#10008
H164820701	Escherichia coli	33.16	unclassified	7.62	Klebsiella oxytoca	1.07	Salmonella enterica	0.85	&#10008
H164120748.1	Klebsiella pneumoniae	75.9	Escherichia coli	4.88	unclassified	4.64	Klebsiella oxytoca	0.55	?
H164820685	Escherichia coli	31.68	unclassified	9.47	Salmonella enterica	2.01	Klebsiella oxytoca	1.03	&#10008
H164254511	Klebsiella pneumoniae	88.6	unclassified	5.84	Salmonella enterica	0.25	Klebsiella variicola	0.09	&#10004
H164820700	Escherichia coli	75.74	unclassified	7.38	Escherichia fergusonii	0.15	Salmonella enterica	0.07	?
H170720723	Escherichia coli	37.08	unclassified	3.44	Enterobacter cloacae	0.62	Salmonella enterica	0.49	&#10008
H163100552	Enterobacter cloacae	72.52	unclassified	15.09	Klebsiella oxytoca	1.6	Salmonella enterica	0.57	?
H162240971	Escherichia coli	32.74	unclassified	8.85	Klebsiella oxytoca	1.01	Shigella flexneri	0.6	&#10008
H164820676	Klebsiella pneumoniae	26.91	Klebsiella variicola	18.49	unclassified	7.45	Salmonella enterica	0.57	&#10008

### Sheet: mlst
Isolate	Scheme	SequenceType	Allele	Allele	Allele	Allele	Allele	Allele	Allele	Quality
H162240971	ecoli	399	adk(6)	fumC(4)	gyrB(1)	icd(95)	mdh(69)	purA(8)	recA(20)	&#10004
H162880572	ecoli	399	adk(6)	fumC(4)	gyrB(1)	icd(95)	mdh(69)	purA(8)	recA(20)	&#10004
H162880669	ecoli	404	adk(14)	fumC(14)	gyrB(10)	icd(14)	mdh(17)	purA(7)	recA(74)	&#10004
H163100552	ecloacae	182	dnaA(49)	fusA(20)	gyrB(19)	leuS(44)	pyrG(90)	rplB(24)	rpoB(32)	&#10004
H163160657	ecoli	399	adk(6)	fumC(4)	gyrB(1)	icd(95)	mdh(69)	purA(8)	recA(20)	&#10004
H163160659	ecoli	399	adk(6)	fumC(4)	gyrB(1)	icd(95)	mdh(69)	purA(8)	recA(20)	&#10004
H163260591	ecoli	399	adk(6)	fumC(4)	gyrB(1)	icd(95)	mdh(69)	purA(8)	recA(20)	&#10004
H163320485	kpneumoniae	788	gapA(2)	infB(4)	mdh(2)	pgi(1)	phoE(7)	rpoB(1)	tonB(12)	&#10004
H163320578	ecoli	131	adk(53)	fumC(40)	gyrB(47)	icd(13)	mdh(36)	purA(28)	recA(29)	&#10004
H163400591	ecoli	399	adk(6)	fumC(4)	gyrB(1)	icd(95)	mdh(69)	purA(8)	recA(20)	&#10004
H163430575	ecoli	4995	adk(6)	fumC(4)	gyrB(5)	icd(1)	mdh(8)	purA(8)	recA(6)	&#10004
H163620740	ecoli	-	adk(6)	fumC(6)	gyrB(5)	icd(1)	mdh(9)	purA(7)	recA(7)	?
H163620741	ecloacae	-	dnaA(4)	fusA(~4)	gyrB(4)	leuS(~6)	pyrG(39)	rplB(4)	rpoB(25)	?
H163620742	ecoli	399	adk(6)	fumC(4)	gyrB(1)	icd(95)	mdh(69)	purA(8)	recA(20)	&#10004
H163900544	ecoli	69	adk(21)	fumC(35)	gyrB(27)	icd(6)	mdh(5)	purA(5)	recA(4)	&#10004
H164000670	ecoli	399	adk(6)	fumC(4)	gyrB(1)	icd(95)	mdh(69)	purA(8)	recA(20)	&#10004
H164000680	ecoli	399	adk(6)	fumC(4)	gyrB(1)	icd(95)	mdh(69)	purA(8)	recA(20)	&#10004
H164060640.1	ecoli	399	adk(6)	fumC(4)	gyrB(1)	icd(95)	mdh(69)	purA(8)	recA(20)	&#10004
H164060640.2	ecoli	399	adk(6)	fumC(4)	gyrB(1)	icd(95)	mdh(69)	purA(8)	recA(20)	&#10004
H164120748.1	ecoli	-	adk(6)	fumC(4)	gyrB(193~1)	icd(95)	mdh(69)	purA(8)	recA(20)	?
H164120748.2	ecoli	399	adk(6)	fumC(4)	gyrB(1)	icd(95)	mdh(69)	purA(8)	recA(20)	&#10004
H164200695	ecoli	399	adk(6)	fumC(4)	gyrB(1)	icd(95)	mdh(69)	purA(8)	recA(20)	&#10004
H164254511	kpneumoniae	-	gapA(2)	infB(1)	mdh(1)	pgi(26)	phoE(10)	rpoB(1)	tonB(15)	?
H164340550	ecloacae	-	dnaA(~110)	fusA(~103)	gyrB(~121)	leuS(~128)	pyrG(-)	rplB(~52)	rpoB(70)	&#10008
H164340551	senterica	-	aroC(-)	dnaN(167?)	hemD(~316)	hisD(-)	purE(-)	sucA(-)	thrA(-)	&#10008
H164520421	ecoli	399	adk(6)	fumC(4)	gyrB(1)	icd(95)	mdh(69)	purA(8)	recA(20)	&#10004
H164560608	ecoli	399	adk(6)	fumC(4)	gyrB(1)	icd(95)	mdh(69)	purA(8)	recA(20)	&#10004
H164620481	kpneumoniae	-	gapA(3)	infB(1)	mdh(6)	pgi(36)	phoE(12)	rpoB(4)	tonB(38)	?
H164620484	kpneumoniae	1537	gapA(2)	infB(1)	mdh(2)	pgi(1)	phoE(12)	rpoB(1)	tonB(46)	&#10004
H164620488	ecoli	399	adk(6)	fumC(4)	gyrB(1)	icd(95)	mdh(69)	purA(8)	recA(20)	&#10004
H164620489	ecoli	69	adk(21)	fumC(35)	gyrB(27)	icd(6)	mdh(5)	purA(5)	recA(4)	&#10004
H164620490	ecoli	399	adk(6)	fumC(4)	gyrB(1)	icd(95)	mdh(69)	purA(8)	recA(20)	&#10004
H164680383	kpneumoniae	14	gapA(1)	infB(6)	mdh(1)	pgi(1)	phoE(1)	rpoB(1)	tonB(1)	&#10004
H164700609	ecoli	399	adk(6)	fumC(4)	gyrB(1)	icd(95)	mdh(69)	purA(8)	recA(20)	&#10004
H164700610	ecoli	399	adk(6)	fumC(4)	gyrB(1)	icd(95)	mdh(69)	purA(8)	recA(20)	&#10004
H164700611	ecoli	399	adk(6)	fumC(4)	gyrB(1)	icd(95)	mdh(69)	purA(8)	recA(20)	&#10004
H164700612	kpneumoniae	-	gapA(3)	infB(3)	mdh(2)	pgi(1)	phoE(1)	rpoB(1)	tonB(4)	?
H164720552	ecoli	399	adk(6)	fumC(4)	gyrB(1)	icd(95)	mdh(69)	purA(8)	recA(20)	&#10004
H164760589	ecoli	399	adk(6)	fumC(4)	gyrB(1)	icd(95)	mdh(69)	purA(8)	recA(20)	&#10004
H164760590	ecoli	399	adk(6)	fumC(4)	gyrB(1)	icd(95)	mdh(69)	purA(8)	recA(20)	&#10004
H164820676	kpneumoniae	-	gapA(16)	infB(28)	mdh(~30)	pgi(49)	phoE(83)	rpoB(22)	tonB(124)	?
H164820678	ecoli	399	adk(6)	fumC(4)	gyrB(1)	icd(95)	mdh(69)	purA(8)	recA(20)	&#10004
H164820679	ecoli	399	adk(6)	fumC(4)	gyrB(1)	icd(95)	mdh(69)	purA(8)	recA(20)	&#10004
H164820685	ecoli	399	adk(6)	fumC(4)	gyrB(1)	icd(95)	mdh(69)	purA(8)	recA(20)	&#10004
H164820686	ecloacae	144	dnaA(74)	fusA(20)	gyrB(74)	leuS(78)	pyrG(45)	rplB(35)	rpoB(32)	&#10004
H164820698	kpneumoniae	11	gapA(3)	infB(3)	mdh(1)	pgi(1)	phoE(1)	rpoB(1)	tonB(4)	&#10004
H164820699	kpneumoniae	1169	gapA(16)	infB(24)	mdh(21)	pgi(27)	phoE(47)	rpoB(22)	tonB(206)	&#10004
H164820700	ecoli	-	adk(13)	fumC(43)	gyrB(19)	icd(~37)	mdh(17)	purA(25)	recA(25)	?
H164820701	ecoli	399	adk(6)	fumC(4)	gyrB(1)	icd(95)	mdh(69)	purA(8)	recA(20)	&#10004
H164820702	ecoli	399	adk(6)	fumC(4)	gyrB(1)	icd(95)	mdh(69)	purA(8)	recA(20)	&#10004
H164980713	ecoli	3168	adk(1)	fumC(23)	gyrB(7)	icd(11)	mdh(7)	purA(3)	recA(7)	&#10004
H170220709	ecoli	399	adk(6)	fumC(4)	gyrB(1)	icd(95)	mdh(69)	purA(8)	recA(20)	&#10004
H170280782	ecoli	399	adk(6)	fumC(4)	gyrB(1)	icd(95)	mdh(69)	purA(8)	recA(20)	&#10004
H170360672	ecoli	399	adk(6)	fumC(4)	gyrB(1)	icd(95)	mdh(69)	purA(8)	recA(20)	&#10004
H170440638	ecoli	399	adk(6)	fumC(4)	gyrB(1)	icd(95)	mdh(69)	purA(8)	recA(20)	&#10004
H170460335	ecoli	349	adk(34)	fumC(36)	gyrB(39)	icd(87)	mdh(67)	purA(16)	recA(4)	&#10004
H170500633	ecoli	399	adk(6)	fumC(4)	gyrB(1)	icd(95)	mdh(69)	purA(8)	recA(20)	&#10004
H170720711	ecoli	10	adk(10)	fumC(11)	gyrB(4)	icd(8)	mdh(8)	purA(8)	recA(2)	&#10004
H170720713	ecoli	399	adk(6)	fumC(4)	gyrB(1)	icd(95)	mdh(69)	purA(8)	recA(20)	&#10004
H170720723	ecoli	205	adk(6)	fumC(23)	gyrB(15)	icd(16)	mdh(9)	purA(8)	recA(7)	&#10004
H171240657	ecoli	399	adk(6)	fumC(4)	gyrB(1)	icd(95)	mdh(69)	purA(8)	recA(20)	&#10004

### Sheet: assembly
Isolate	Contigs	bp	ok	Ns	gaps	min	avg	max	N50	Insert size (25~50~75)%	CDS	rRNA	tRNA	tmRNA	Quality
H162240971	211	5077742	5077742	0	0	502	24065	278585	87225	(323~ 406~ 509)	4843	9	80	1	&#10004
H162880572	212	5095545	5095545	0	0	502	24035	278585	87225	(306~ 374~ 460)	4850	9	80	1	&#10004
H162880669	250	5532556	5532556	0	0	501	22130	370664	111666	(294~ 358~ 443)	5260	7	85	1	&#10004
H163100552	108	5187152	5187152	0	0	516	48029	406097	129153	(263~ 340~ 431)	4945	3	78	1	&#10004
H163160657	205	5093896	5093896	0	0	502	24848	278585	87191	(293~ 359~ 442)	4853	9	80	1	&#10004
H163160659	220	5115732	5115732	0	0	502	23253	278585	81669	(312~ 383~ 473)	4890	9	86	1	&#10004
H163260591	195	5010805	5010805	0	0	508	25696	259075	86582	(295~ 362~ 446)	4824	9	78	1	&#10004
H163320485	133	5689405	5689405	0	0	504	42777	351373	180432	(234~ 302~ 393)	5307	3	79	1	&#10004
H163320578	179	5394704	5394704	0	0	501	30138	409918	127990	(309~ 373~ 456)	5086	8	75	1	&#10004
H163400591	219	5161686	5161686	0	0	502	23569	278585	84607	(286~ 350~ 430)	4926	10	80	1	&#10004
H163430575	93	4965454	4965454	0	0	507	53391	399456	172365	(302~ 369~ 456)	4669	6	76	1	&#10004
H163620740	104	4800971	4800971	0	0	518	46163	405502	166216	(302~ 369~ 451)	4506	7	80	1	&#10004
H163620741	45	4669241	4669241	0	0	528	103760	589472	353910	(277~ 361~ 468)	4326	1	72	1	&#10004
H163620742	213	5093356	5093356	0	0	502	23912	278585	82081	(308~ 377~ 467)	4851	9	78	1	&#10004
H163900544	230	5419582	5419582	0	0	500	23563	264094	101348	(300~ 376~ 469)	5195	5	86	1	&#10004
H164000670	275	5298504	5298504	0	0	502	19267	202887	68627	(332~ 403~ 490)	5072	10	80	1	&#10004
H164000680	221	5168595	5168595	0	0	502	23387	259267	82081	(328~ 409~ 506)	4939	8	79	1	&#10004
H164060640.1	222	5170598	5170598	0	0	502	23290	278585	85920	(317~ 388~ 475)	4938	10	80	1	&#10004
H164060640.2	222	5168904	5168904	0	0	502	23283	278585	82081	(306~ 373~ 455)	4936	10	79	1	&#10004
H164120748.1	638	10645638	10645638	0	0	502	16685	280032	48802	(319~ 404~ 506)	10125	10	156		&#10008
H164120748.2	223	5163374	5163374	0	0	502	23154	197351	82081	(303~ 371~ 458)	4935	9	75	1	&#10004
H164200695	221	5168431	5168431	0	0	502	23386	259267	82081	(299~ 374~ 466)	4938	9	77	1	&#10004
H164254511	80	5146402	5146402	0	0	513	64330	560849	203046	(248~ 318~ 406)	4744	4	78	1	&#10004
H164340550	45	4987539	4987539	0	0	523	110834	1343191	445774	(282~ 361~ 459)	4672	4	76	1	&#10004
H164340551	48	4990276	4990276	0	0	523	103964	753286	523696	(234~ 308~ 397)	4671	3	75	1	&#10004
H164520421	224	5167624	5167624	0	0	502	23069	278585	84096	(301~ 372~ 461)	4935	8	76	1	&#10004
H164560608	209	5143520	5143520	0	0	502	24610	278585	84096	(290~ 355~ 436)	4915	9	78	1	&#10004
H164620481	70	5238721	5238721	0	0	540	74838	456946	208322	(235~ 301~ 385)	4856	5	76	1	&#10004
H164620484	57	5162309	5162309	0	0	577	90566	509005	226349	(244~ 309~ 388)	4802	6	78	1	&#10004
H164620488	208	5091494	5091494	0	0	502	24478	278585	84096	(301~ 367~ 450)	4859	9	79	1	&#10004
H164620489	3031	12798802	12798802	0	0	500	4222	620456	104914	(291~ 351~ 429)	12510	8	190	2	&#10008
H164620490	218	5255776	5255776	0	0	500	24109	259267	81669	(325~ 405~ 502)	5034	9	78	1	&#10004
H164680383	1751	7541102	7541102	0	0	500	4306	670455	120500	(259~ 334~ 434)	6637	7	123	2	&#10008
H164700609	218	5167345	5167345	0	0	502	23703	278585	81669	(309~ 386~ 481)	4942	9	78	1	&#10004
H164700610	213	5163527	5163527	0	0	502	24241	278585	84021	(315~ 394~ 490)	4936	10	81	1	&#10004
H164700611	219	5171253	5171253	0	0	502	23613	259076	83268	(307~ 378~ 470)	4944	10	80	1	&#10004
H164700612	59	5252318	5252318	0	0	518	89022	493661	230471	(274~ 348~ 432)	4840	4	80	1	&#10004
H164720552	284	5227654	5227654	0	0	500	18407	259267	83450	(304~ 370~ 454)	4982	10	78	1	&#10004
H164760589	222	5168125	5168125	0	0	502	23279	259267	82081	(302~ 368~ 452)	4938	9	77	1	&#10004
H164760590	222	5141048	5141048	0	0	502	23157	259267	82081	(304~ 377~ 471)	4907	10	79	1	&#10004
H164820676	68	5599335	5599335	0	0	513	82343	484926	257294	(260~ 332~ 425)	5214	5	78	1	&#10004
H164820678	223	5168483	5168483	0	0	502	23177	278585	83370	(312~ 380~ 466)	4944	9	78	1	&#10004
H164820679	224	5167721	5167721	0	0	502	23070	259267	82081	(313~ 392~ 493)	4940	9	79		&#10004
H164820685	230	5261504	5261504	0	0	502	22876	259075	83450	(299~ 370~ 460)	5046	9	78	1	&#10004
H164820686	114	5067327	5067327	0	0	506	44450	435723	146719	(254~ 329~ 421)	4827	7	80	1	&#10004
H164820698	105	5567084	5567084	0	0	501	53019	432720	143062	(221~ 287~ 364)	5271	8	78	1	&#10004
H164820699	71	5987493	5987493	0	0	523	84330	549695	192943	(282~ 367~ 467)	5615	5	80	1	&#10004
H164820700	55	4686326	4686326	0	0	507	85205	537249	278633	(309~ 382~ 473)	4312	9	77	1	&#10004
H164820701	224	5165172	5165172	0	0	502	23058	278585	82081	(302~ 367~ 447)	4933	10	82	1	&#10004
H164820702	211	5139501	5139501	0	0	502	24357	278585	85739	(287~ 349~ 427)	4905	9	78	1	&#10004
H164980713	220	4931400	4931400	0	0	509	22415	187042	68038	(310~ 380~ 464)	4700	6	74	1	&#10004
H170220709	217	5168800	5168800	0	0	502	23819	259267	83450	(304~ 376~ 467)	4944	10	79	1	&#10004
H170280782	208	5097049	5097049	0	0	502	24505	278585	86582	(299~ 364~ 447)	4855	9	81	1	&#10004
H170360672	213	5163229	5163229	0	0	502	24240	278585	84096	(290~ 349~ 427)	4938	8	77	1	&#10004
H170440638	217	5169965	5169965	0	0	502	23824	278585	83226	(306~ 373~ 459)	4943	9	79	1	&#10004
H170460335	153	5039877	5039877	0	0	500	32940	357663	127835	(304~ 375~ 465)	4685	5	84	1	&#10004
H170500633	208	5108571	5108571	0	0	502	24560	258965	85739	(309~ 385~ 483)	4876	10	79	1	&#10004
H170720711	97	4778718	4778718	0	0	500	49265	396320	154361	(287~ 358~ 449)	4483	5	76	1	&#10004
H170720713	224	5168496	5168496	0	0	502	23073	278585	82081	(289~ 358~ 445)	4939	9	79	1	&#10004
H170720723	171	5117316	5117316	0	0	509	29925	246905	114898	(291~ 355~ 433)	4858	4	79	1	&#10004
H171240657	219	5165072	5165072	0	0	502	23584	278585	82081	(310~ 384~ 475)	4936	9	77	1	&#10004

### Sheet: seqdata
Isolate	Reads	Yield	GeeCee	MinLen	AvgLen	MaxLen	ModeLen	Phred	AvgQual	Depth	Quality
H162880572	3239484	485379244	50.7	30	149	150	150	33	36.8	92	&#10004
H164200695	3535980	529783264	50.3	30	149	150	150	33	36.7	101	&#10004
H163160659	3352210	502279957	50.5	30	149	150	150	33	36.7	95	&#10004
H164700612	3484592	521897303	57.2	30	149	150	150	33	36.3	99	&#10004
H164620489	4195858	628675024	51.3	30	149	150	150	33	36.8	119	&#10004
H163620742	3088482	462742054	50.9	30	149	150	150	33	36.6	88	&#10004
H164700611	3425736	513249503	50.5	30	149	150	150	33	36.7	97	&#10004
H164620488	3842338	575709420	50.8	30	149	150	150	33	36.8	109	&#10004
H170500633	3014492	451637096	50.7	30	149	150	150	33	36.5	86	&#10004
H170220709	3466408	519359117	51	30	149	150	150	33	36.8	99	&#10004
H170280782	3632022	544191421	51.4	30	149	150	150	33	36.8	103	&#10004
H164060640.2	3851594	577075742	51.3	30	149	150	150	33	36.6	110	&#10004
H164760589	3831186	574038292	50.7	30	149	150	150	33	37	109	&#10004
H171240657	3548478	531642581	51.1	30	149	150	150	33	36.7	101	&#10004
H164700609	3235084	484654238	50.7	30	149	150	150	33	36.4	92	&#10004
H163430575	3452288	517252187	50.5	30	149	150	150	33	36.8	98	&#10004
H164620490	2942776	440865812	50.8	30	149	150	150	33	36.6	84	&#10004
H170360672	3936074	589753248	51.7	30	149	150	150	33	37	112	&#10004
H164760590	3359828	503392446	50	30	149	150	150	33	36.7	96	&#10004
H164820679	3282524	491743914	50.5	30	149	150	150	33	36.1	93	&#10004
H163320578	4154442	622464608	50.8	30	149	150	150	33	36.8	118	&#10004
H164060640.1	3364210	504049643	50.4	30	149	150	150	33	36.6	96	&#10004
H163400591	3617974	542066148	50.9	30	149	150	150	33	37	103	&#10004
H164520421	3295834	493802301	50.8	30	149	150	150	33	36.6	94	&#10004
H164720552	3160426	473537507	50.9	30	149	150	150	33	36.8	90	&#10004
H163620740	3662380	548726944	51.4	30	149	150	150	33	36.6	104	&#10004
H164820686	3778064	565956473	54.6	30	149	150	150	33	36.7	108	&#10004
H164340551	3768938	564678666	51.3	30	149	150	150	33	37.1	107	&#10004
H163160657	3550170	531955315	51.1	30	149	150	150	33	36.9	101	&#10004
H163620741	2835770	424709781	55.5	30	149	150	150	33	36	81	&#10004
H164620481	3874770	580291799	58.5	30	149	150	150	33	36.6	110	&#10004
H164820678	4046544	606267357	51.6	30	149	150	150	33	36.6	115	&#10004
H170440638	3096746	464000064	51	30	149	150	150	33	36.8	88	&#10004
H164620484	3765992	564037567	57	30	149	150	150	33	36.7	107	&#10004
H164000680	3273398	490397845	50.6	30	149	150	150	33	36.2	93	&#10004
H164560608	3648258	546602769	51.3	30	149	150	150	33	36.8	104	&#10004
H164980713	3406564	510325927	53.2	30	149	150	150	33	36.5	97	&#10004
H164820698	3696294	553595543	56.1	30	149	150	150	33	37	105	&#10004
H164680383	3005344	450076934	56.4	30	149	150	150	33	36.4	85	&#10004
H162880669	3013094	451483176	51.6	30	149	150	150	33	36.3	86	&#10004
H164000670	3432848	514287867	52	30	149	150	150	33	36.3	98	&#10004
H164120748.2	3891468	583024183	51.1	30	149	150	150	33	36.7	111	&#10004
H163900544	3362334	503709024	50.5	30	149	150	150	33	36.5	96	&#10004
H163260591	3531296	529121961	50.3	30	149	150	150	33	36.7	100	&#10004
H170720711	3492112	523130505	51.1	30	149	150	150	33	36.8	99	&#10004
H164820702	4044806	606092447	50.5	30	149	150	150	33	36.9	115	&#10004
H164340550	3344286	501070743	51.2	30	149	150	150	33	36.6	95	&#10004
H170460335	3639020	545242122	50.4	30	149	150	150	33	36.9	104	&#10004
H163320485	4010596	600715911	56.2	30	149	150	150	33	36.9	114	&#10004
H164820699	2609138	390615161	56.9	30	149	150	150	33	35.5	74	&#10004
H170720713	3251054	487045408	50.7	30	149	150	150	33	36.6	92	&#10004
H164700610	3101672	464695660	50.2	30	149	150	150	33	36.5	88	&#10004
H164820701	3565542	534259959	51	30	149	150	150	33	36.6	101	&#10004
H164120748.1	2689834	402721238	57.1	30	149	150	150	33	35.6	76	&#10004
H164820685	3565796	534264956	50.3	30	149	150	150	33	36.8	101	&#10004
H164254511	3606642	540118708	57.3	30	149	150	150	33	36.3	103	&#10004
H164820700	3426606	513427322	50.6	30	149	150	150	33	36.9	97	&#10004
H170720723	4394558	658481669	51.3	30	149	150	150	33	36.9	125	&#10004
H163100552	3105122	465143526	55.7	30	149	150	150	33	36.5	88	&#10004
H162240971	2787348	417543019	51.4	30	149	150	150	33	36.2	79	&#10004
H164820676	3251388	486899642	56.3	30	149	150	150	33	35.9	92	&#10004
